# Evaluation of metagenomic, 16S rRNA gene and ultra-plexed PCR-based sequencing approaches for profiling antimicrobial resistance gene and bacterial taxonomic composition of polymicrobial samples

**DOI:** 10.1101/2022.05.12.491637

**Authors:** KK Chau, W Matlock, B Constantinides, S Lipworth, L Newbold, H Tipper, T Goodall, H Brett, J Hughes, DW Crook, DW Eyre, DS Read, AS Walker, N Stoesser

**Author notes:** Corresponding author: Kevin K. Chau, Nuffield Department of Medicine, University of Oxford, John Radcliffe Hospital, Headley Way, Headington, OX3 9DU. Nuffield Department of Medicine, University of Oxford, John Radcliffe Hospital, Headley Way, Headington, OX3 9DU.

## Abstract

**Background:** Shotgun metagenomic sequencing is increasingly popular in taxonomic and resistome-profiling of polymicrobial samples due to its agnostic nature and data versatility. However, caveats include high-cost, sequencing depth/sensitivity trade-offs, and challenging bioinformatic deconvolution. Targeted PCR-based profiling optimises sensitivity and cost-effectiveness, but can only identify prespecified targets and may introduce amplification biases. Ultra-high multiplexed PCR is a potential compromise. As no comprehensive comparative evaluation exists, we evaluated performance of each method in taxonomic/resistome-profiling of a well-defined DNA mock sample and seven “real-world” wastewater samples.

**Results:** We tested three sequencing approaches (short-read shotgun metagenomics, Illumina Ampliseq™ ultra-plexed AMR Research Panel, 16S rRNA gene sequencing) with seven bioinformatic pipelines (ResPipe, Illumina DNA Amplicon App, One Codex Metagenomic-/Targeted Loci classification and Ampliseq™ Report, DADA2, and an in-house pipeline for AmpliSeq data [AmpliSeek]). Metagenomics outperformed 16S rRNA gene sequencing in accurately reconstituting a mock taxonomic profile and optimising the identification of diverse wastewater taxa, while 16S rRNA gene sequencing produced more even taxonomic outputs which may be quantitatively inaccurate but enhance detection of low abundance taxa. Shotgun metagenomic and AmpliSeq sequencing performed equally well in profiling AMR genes present in a mock sample, but AmpliSeq identified more genes in more complex, “real-world” samples, likely related to sensitivity of detection at the metagenomic sequencing depth used.

**Conclusions:** A complementary sequencing approach employing 16S rRNA gene or shallow-metagenomic sequencing for taxonomic profiling, and the AmpliSeq AMR panel for high-resolution resistome profiling represents a potential lower-cost alternative to deep shotgun sequencing and may also be more sensitive for the detection of low-prevalence AMR genes. However, our evaluation highlights that both the sequencing and bioinformatics approach used can significantly influence results; for AmpliSeq AMR gene profiling, we developed AmpliSeek which outperformed the other pipelines tested and is open source. Sequencing approach and bioinformatic pipeline should be considered in the context of study goals and sample type, with study-specific validation when feasible.
