## supplementary file 1 for "Evaluation of metagenomic, 16S rRNA gene and ultra-plexed PCR-based sequencing approaches for profiling antimicrobial resistance gene and bacterial taxonomic composition of polymicrobial samples"

### Sheet: ENA samples
sample	tax_id	scientific_name	sample_alias	sample_title	sample_description
ERS11963948	562	Escherichia coli		7a3b378b-508a-4fd1-a1c3-589ddc2bfc32	Clinical_isolate_1
ERS11963949	573	Klebsiella pneumoniae		3e6aae4c-c337-48b5-8679-612e8b7e9d49	Clinical_isolate_2
ERS11963950	573	Klebsiella pneumoniae		0db25674-24c8-48bc-a703-4a98d31de479	Clinical_isolate_3
ERS11964098	256318	metagenome		DNA mock	Zymo DNA community mock with three clinical isolates
ERS11964099	256318	metagenome		hiResComposite1	Wastewater influent sample
ERS11964100	256318	metagenome		hiResT1	Wastewater influent sample
ERS11964101	256318	metagenome		hiResT5	Wastewater influent sample
ERS11964102	256318	metagenome		hiResT9	Wastewater influent sample
ERS11964103	256318	metagenome		hiResT13	Wastewater influent sample
ERS11964104	256318	metagenome		hiResT17	Wastewater influent sample
ERS11964105	256318	metagenome		hiResT21	Wastewater influent sample

### Sheet: ENA raw reads
sample	study	sample_description	instrument_model	library_name	library_source	library_selection	library_strategy	library_layout	forward_file_name	forward_file_md5	reverse_file_name	reverse_file_md5
ERS11963948	PRJEB52722	clinical isolate WGS	Illumina HiSeq 4000		GENOMIC	unspecified	WGS	PAIRED	7a3b378b-508a-4fd1-a1c3-589ddc2bfc32_1.fastq.gz	d32d0e29a5ccf3544882a654765579f7	7a3b378b-508a-4fd1-a1c3-589ddc2bfc32_2.fastq.gz
ERS11963949	PRJEB52722	clinical isolate WGS	Illumina HiSeq 4000		GENOMIC	unspecified	WGS	PAIRED	3e6aae4c-c337-48b5-8679-612e8b7e9d49_1.fastq.gz	b0156f70a7d85692e3d9ef2e75539d81	3e6aae4c-c337-48b5-8679-612e8b7e9d49_2.fastq.gz	288e166b59fad8332656899e9ccaa99f
ERS11963950	PRJEB52722	clinical isolate WGS	Illumina HiSeq 4000		GENOMIC	unspecified	WGS	PAIRED	0db25674-24c8-48bc-a703-4a98d31de479_1.fastq.gz	fe2537ba56ed4ac8340c62bb7a5ac2bc	0db25674-24c8-48bc-a703-4a98d31de479_2.fastq.gz	ee92472daa7788fc6761aefccc698d7b
ERS11964098	PRJEB52722	shotgun sequencing	Illumina NovaSeq 6000		METAGENOMIC	unspecified	WGS	PAIRED	K538_FDSW210284170-1r_HTNNGDSXY_L1_1.fq.gz	c74f64ee3913d3082eb834fdc8352a27	K538_FDSW210284170-1r_HTNNGDSXY_L1_2.fq.gz	ac786213bcd6b934382cdf545c06d3fb
ERS11964099	PRJEB52722	shotgun sequencing	Illumina NovaSeq 6000		METAGENOMIC	unspecified	WGS	PAIRED	hiResComposite1_R1.fastq.gz	d7a2c52e99471e7ed1085928467297c6	hiResComposite1_R2.fastq.gz	cc82193b157d3e0cdd1731d180ecef66
ERS11964100	PRJEB52722	shotgun sequencing	Illumina NovaSeq 6000		METAGENOMIC	unspecified	WGS	PAIRED	hiResT1_R1.fastq.gz	e39f9a098463952373deec40400510ff	hiResT1_R2.fastq.gz	27eca4c60958efb88d4b60317362695a
ERS11964103	PRJEB52722	shotgun sequencing	Illumina NovaSeq 6000		METAGENOMIC	unspecified	WGS	PAIRED	hiResT13_R1.fastq.gz	a0b9118190d5cb579f5b04e4bbfdcf7a	hiResT13_R2.fastq.gz	577b62f8d2139dea2e9109df4e37f23c
ERS11964104	PRJEB52722	shotgun sequencing	Illumina NovaSeq 6000		METAGENOMIC	unspecified	WGS	PAIRED	hiResT17_R1.fastq.gz	37fc29bb908d47d2dde1bbc5dfd56c1c	hiResT17_R2.fastq.gz	2409e2c107824fc2056a0cb07856b80a
ERS11964105	PRJEB52722	shotgun sequencing	Illumina NovaSeq 6000		METAGENOMIC	unspecified	WGS	PAIRED	hiResT21_R1.fastq.gz	73c512a79d6a24b81406ea9141751ad8	hiResT21_R2.fastq.gz	87e0db76972263c68f8383aa3fcc3d35
ERS11964101	PRJEB52722	shotgun sequencing	Illumina NovaSeq 6000		METAGENOMIC	unspecified	WGS	PAIRED	hiResT5_R1.fastq.gz	0ebe08ed6acee6698adb6fca696456ed	hiResT5_R2.fastq.gz	39cd23b439e6ac1f8569dafa33654a20
ERS11964102	PRJEB52722	shotgun sequencing	Illumina NovaSeq 6000		METAGENOMIC	unspecified	WGS	PAIRED	hiResT9_R1.fastq.gz	756ac6b6f8224c73274c6fd6e60cfe3b	hiResT9_R2.fastq.gz	e29203ef08860a1f26025bbd627b3716
ERS11964099	PRJEB52722	AmpliSeq sequencing	Illumina MiniSeq		METAGENOMIC	unspecified	AMPLICON	PAIRED	131d09e3-9ac9-4317-b054-532fe2a375d6_S8_L001_R1.fastq.gz	cd7a5f1dd3628fc01975635da314f662	131d09e3-9ac9-4317-b054-532fe2a375d6_S8_L001_R2.fastq.gz	7f0bea9123830548d1f23434bb45a6ca
ERS11964105	PRJEB52722	AmpliSeq sequencing	Illumina MiniSeq		METAGENOMIC	unspecified	AMPLICON	PAIRED	181b52c5-b682-463a-b222-62b75ae80937_S4_L001_R1.fastq.gz	c675a9a514b5b297f1c04433b87fff74	181b52c5-b682-463a-b222-62b75ae80937_S4_L001_R2.fastq.gz	0447308dee03ac75b14d6bd3ca7f6fed
ERS11964101	PRJEB52722	AmpliSeq sequencing	Illumina MiniSeq		METAGENOMIC	unspecified	AMPLICON	PAIRED	49a98dc8-11e7-4c96-aed7-890cdc3b7754_S5_L001_R1.fastq.gz	912bae8152a0f4909b53c6fe58a880e4	49a98dc8-11e7-4c96-aed7-890cdc3b7754_S5_L001_R2.fastq.gz	2357fad6009ad202e6ebe6e302c99868
ERS11964103	PRJEB52722	AmpliSeq sequencing	Illumina MiniSeq		METAGENOMIC	unspecified	AMPLICON	PAIRED	4cdd0805-5d57-4890-a81d-51952c8a3a0f_S11_L001_R1.fastq.gz	ebb5a75c3c7e2a58bfae05d409d2d31e	4cdd0805-5d57-4890-a81d-51952c8a3a0f_S11_L001_R2.fastq.gz	41941a82afb644e0577a0247e7d33a67
ERS11964104	PRJEB52722	AmpliSeq sequencing	Illumina MiniSeq		METAGENOMIC	unspecified	AMPLICON	PAIRED	725feb13-8954-4f8c-a3f4-9a415aab7f5b_S12_L001_R1.fastq.gz	cd8200188f7a1d1c900e918682e028ba	725feb13-8954-4f8c-a3f4-9a415aab7f5b_S12_L001_R2.fastq.gz	22079557e0d84259776fe9312e2b3272
ERS11964102	PRJEB52722	AmpliSeq sequencing	Illumina MiniSeq		METAGENOMIC	unspecified	AMPLICON	PAIRED	847aaccf-b03f-48f2-ad08-868ee9074ef2_S9_L001_R1.fastq.gz	ab65cd446407348273d6cb4ec810bde3	847aaccf-b03f-48f2-ad08-868ee9074ef2_S9_L001_R2.fastq.gz	73fcb572c8911649ab269d87e9664e05
ERS11964100	PRJEB52722	AmpliSeq sequencing	Illumina MiniSeq		METAGENOMIC	unspecified	AMPLICON	PAIRED	b5865b2c-f26a-4b52-abb7-c103ee48fe09_S1_L001_R1.fastq.gz	8a1d121de9fd80345752aee6111ddee6	b5865b2c-f26a-4b52-abb7-c103ee48fe09_S1_L001_R2.fastq.gz	a00b8c0d83c403018115200d462f87ee
ERS11964098	PRJEB52722	AmpliSeq sequencing	Illumina MiniSeq		METAGENOMIC	unspecified	AMPLICON	PAIRED	26054e33-69a8-40fc-9b8b-b1433a5f0fd3_S2_L001_R1_001.fastq.gz	9a211c4b74c8603ce5144e3cfab81643	26054e33-69a8-40fc-9b8b-b1433a5f0fd3_S2_L001_R2_001.fastq.gz	d1e1f1a0612d31c161ceb6f530248d7a
ERS11964098	PRJEB52722	AmpliSeq sequencing	Illumina MiniSeq		METAGENOMIC	unspecified	AMPLICON	PAIRED	07d96c24-63db-4614-88ee-00f8318a4c83_S1_L001_R1_001.fastq.gz	0d3b88a772e353589452e59e240d6e6f	07d96c24-63db-4614-88ee-00f8318a4c83_S1_L001_R2_001.fastq.gz	7449cb6538be08aa6b7895c1ecabb196
ERS11964099	PRJEB52722	16S rRNA gene sequencing	Illumina MiSeq		METAGENOMIC	unspecified	AMPLICON	PAIRED	KevChauPhD-1-A-A-10-HIRES-COMPOSITE-1-16S-1_S10_L001_R1.fastq.gz	8d84a2c1bb1dd5669f7b7d171cd3fd08	KevChauPhD-1-A-A-10-HIRES-COMPOSITE-1-16S-1_S10_L001_R2.fastq.gz	85e25c8f79ee86cbe84aae834aef7151
ERS11964100	PRJEB52722	16S rRNA gene sequencing	Illumina MiSeq		METAGENOMIC	unspecified	AMPLICON	PAIRED	KevChauPhD-1-A-A-01-HIRES-T1-16S-1_S1_L001_R1.fastq.gz	5ea47018aa657b61f9da8b63acd778d6	KevChauPhD-1-A-A-01-HIRES-T1-16S-1_S1_L001_R2.fastq.gz	c1092c0b11ea4971c2bf65628b909fa6
ERS11964101	PRJEB52722	16S rRNA gene sequencing	Illumina MiSeq		METAGENOMIC	unspecified	AMPLICON	PAIRED	KevChauPhD-1-A-E-01-HIRES-T5-16S-1_S49_L001_R1.fastq.gz	6067a7c8b4f95111236fa919f8e8efc0	KevChauPhD-1-A-E-01-HIRES-T5-16S-1_S49_L001_R2.fastq.gz	271024767b0040c1cb797285385f33ab
ERS11964102	PRJEB52722	16S rRNA gene sequencing	Illumina MiSeq		METAGENOMIC	unspecified	AMPLICON	PAIRED	KevChauPhD-1-A-A-02-HIRES-T9-16S-1_S2_L001_R1.fastq.gz	234170ef9e06b2e19b57f2d8874916e0	KevChauPhD-1-A-A-02-HIRES-T9-16S-1_S2_L001_R2.fastq.gz	668fa8ef04a5fa0e21e0b39ce2561087
ERS11964103	PRJEB52722	16S rRNA gene sequencing	Illumina MiSeq		METAGENOMIC	unspecified	AMPLICON	PAIRED	KevChauPhD-1-A-E-02-HIRES-T13-16S-1_S50_L001_R1.fastq.gz	3326bdc522f86939cc158fdb76bb4b99	KevChauPhD-1-A-E-02-HIRES-T13-16S-1_S50_L001_R2.fastq.gz	e2e90331e589533782b4c0309b337530
ERS11964104	PRJEB52722	16S rRNA gene sequencing	Illumina MiSeq		METAGENOMIC	unspecified	AMPLICON	PAIRED	KevChauPhD-1-A-A-03-HIRES-T17-16S-1_S3_L001_R1.fastq.gz	ee0174c799cc95fff37a7e62038ada7b	KevChauPhD-1-A-A-03-HIRES-T17-16S-1_S3_L001_R2.fastq.gz	8ae633e87db50af7404d5ee90313729b
ERS11964105	PRJEB52722	16S rRNA gene sequencing	Illumina MiSeq		METAGENOMIC	unspecified	AMPLICON	PAIRED	KevChauPhD-1-A-E-03-HIRES-T21-16S-1_S51_L001_R1.fastq.gz	c225b0897b6010eb85e2f9e37b6a0718	KevChauPhD-1-A-E-03-HIRES-T21-16S-1_S51_L001_R2.fastq.gz	ee2420628a6fd7e02e1675d7ee9be3da
ERS11964098	PRJEB52722	16S rRNA gene sequencing	Illumina MiSeq		METAGENOMIC	unspecified	AMPLICON	PAIRED	KC_mock_16s_S380_L001_R1_001.fastq.gz	c07ebdf881d39d25607ed5ece607f120	KC_mock_16s_L001_R2_001.fastq.gz	79acf3bb83d5a7f4e9dfd0ac6e6d81f1
